# Mechanism of human PINK1 activation at the TOM complex in a reconstituted system

**DOI:** 10.1101/2023.12.23.573181

**Authors:** Olawale G. Raimi, Hina Ojha, Kenneth Ehses, Verena Dederer, Sven M Lange, Cristian Polo Rivera, Tom D. Deegan, Yinchen Chen, Melanie Wightman, Rachel Toth, Karim P. M. Labib, Sebastian Mathea, Neil Ranson, Rubén Fernández-Busnadiego, Miratul M. K. Muqit

## Abstract

Loss of function mutations in PTEN-induced kinase 1 (PINK1) are a frequent cause of early-onset Parkinson’s disease (PD). Stabilisation of PINK1 at the Translocase of Outer Membrane (TOM) complex of damaged mitochondria is a critical step for its activation. To date the mechanism of how PINK1 is activated in the TOM complex is unclear. Herein we report co-expression of human PINK1 and all seven TOM subunits in *Saccharomyces cerevisiae* is sufficient for PINK1 activation. We use this reconstitution system to systematically assess the role of each TOM subunit towards PINK1 activation. We unambiguously demonstrate that the TOM20 and TOM70 receptor subunits are required for optimal PINK1 activation and map their sites of interaction with PINK1 using AlphaFold structural modelling and mutagenesis. We also demonstrate an essential role of the pore-containing subunit TOM40 and its structurally associated subunits TOM7 and TOM22 for PINK1 activation. These molecular findings will aid in the development of small molecule activators of PINK1 as a therapeutic strategy for PD.
