## Supplementary material for "Mechanism of human PINK1 activation at the TOM complex in a reconstituted system": Table S1

### Sheet: Sheet1
Supplementary Table 1: List of yeast strains
Reagent type	Designation	Source or reference	Addition information
Strain, Strian background,(Saccharomyces cerevisae)	yOR1	This study	To express PINK1, TOM40
Strain, Strian background,(Saccharomyces cerevisae)	yOR2	This syudy	To express PINK1, TOM7, TOM22, TOM40
Strain, Strian background,(Saccharomyces cerevisae)	yOR3	This sudy	To express PINK1, TOM7, TOM20, TOM22, TOM40, TOM70
Strain, Strian background,(Saccharomyces cerevisae)	yOR4	This study	To express PINK1, TOM5, TOM6, TOM7, TOM20, TOM22, TOM40 and TOM70
