## Supplementary material for "Mechanism of human PINK1 activation at the TOM complex in a reconstituted system": Table S2

### Sheet: Sheet1
Supplementary Table 2
Protein	Expressed protein	Vector type	Plasmid	DU number
PINK1	PINK1-3FLAG	Yeast	pOR1	70122
PINK1+TOM40	PINK1-3FLAG + TOM40	Yeast	pOR1	65736
PINK1+TOM40	PINK1 D384 3FLAG + TOM40	Yeast	pOR1	73869
PINK1+TOM40	PINK1 G309D 3FLAG + TOM40	Yeast	pOR1	72845
PINK1+TOM40	PINK1 L532A 3FLAG + TOM40	Yeast	pOR1	77711
PINK1+TOM40	PINK1 L539A 3FLAG + TOM40	Yeast	pOR1	77712
PINK1+TOM40	PINK1 L540A 3FLAG + TOM40	Yeast	pOR1	77257
PINK1+TOM40	PINK1 Q533A 3FLAG + TOM40	Yeast	pOR1	77214
PINK1+TOM40	PINK1 E240K 3FLAG + TOM40	Yeast	pOR1	72908
PINK1 + TOM40	PINK1 insertQ 3FLAG + TOM40	Yeast	pOR1	72858
PINK1 + TOM40	PINK1 Q126P 3FLAG + TOM40	Yeast	pOR1	72866
PINK1 + TOM40	PINK1 R83A/R88A/R98A 3FLAG + TOM40	Yeast	POR1	77753
PINK1 + TOM40	PINK1 R83E/R88E/R98E 3FLAG + TOM40	Yeast	pOR1	77732
PINK1 + TOM40	PINK1 R83A 3FLAG + TOM40	Yeast	pOR1	77538
PINK1 + TOM40	PINK1 R83E 3FLAG + TOM40	Yeast	pOR1	77827
PINK1 + TOM40	PINK1 R88A 3FLAG + TOM40	Yeast	pOR1	77646
PINK1 + TOM40	PINK1 R88E 3FLAG + TOM40	Yeast	pOR1	75753
PINK1 + TOM40	PINK1 R98A 3FLAG + TOM40	Yeast	pOR1	77828
PINK1 + TOM40	PINK1 R98E 3FLAG + TOM40	Yeast	pOR1	77540
PINK1 + TOM40	PINK1 L532A/L539A/L540A 3FLAG + TOM40	Yeast	POR1	75763
TOM5	TOM5	Yeast	pOR4	77648
TOM6	TOM6	Yeast	pOR4	70114
TOM5 + TOM6	TOM5 + TOM6	Yeast	pOR4	70130
TOM7	TOM7	Yeast	pOR2	76252
TOM22	TOM22	Yeast	pOR2	70115
TOM7 + TOM22	TOM7 + TOM22	Yeast	pOR2	65735
TOM20	TOM20	Yeast	pOR3	70186
TOM70	TOM70	Yeast	pOR3	73856
TOM20+TOM70	TOM20 +TOM70	Yeast	pOR3	70212
TOM20+TOM70	TOM20 +TOM70 D545A	Yeast	pOR3	77471
TOM20+TOM70	TOM20 + TOM70 E549A	Yeast	pOR3	77472
TOM20+TOM70	TOM20 E78Q+TOM70	Yeast	pOR3	77261
TOM20+TOM70	TOM20 Q67E + TOM70	Yeast	pOR3	77204
TOM20+TOM70	TOM20 +TOM70 D488A	Yeast	pOR3	77470
TOM20+TOM70	TOM20 E78R +TOM70	Yeast	pOR3	75752
TOM20+TOM70	TOM20 +TOM70 D545	Yeast	pOR3	77471
PINK1	PINK1-3xFLAG	Mammalian	pcDNA5TRT/TO	43407
PINK1	PINK1-3FLAG D384A	Mammalian	pcDNA5TRT/TO	46669
PINK1	PINK1 L532 3FLAG	Mammalian	pcDNA5TRT/TO	60932
PINK1	PINK1 L539A 3FLAG	Mammalian	pcDNA5TRT/TO	60929
PINK1	PINK1 L540A 3FLAG	Mammalian	pcDNA5TRT/TO	60930
PINK1	PINK1 L532A/L539A/L540A 3FLAG	Mammalian	pcDNA5TRT/TO	77629
PINK1	PINK1 R83A 3FLAG	Mammalian	pcDNA5TRT/TO	76079
PINK1	PINK1 R88A 3FLAG	Mammalian	pcDNA5TRT/TO	76082
PINK1	PINK1 R98A 3FLAG	Mammalian	pcDNA5TRT/TO	76078
PINK1	PINK1 R83A/R88A/R98A 3FLAG	Mammalian	pcDNA5TRT/TO	76087
PINK1	PINK1 R83E/R88E/R98E 3FLAG	Mammalian	pcDNA5TRT/TO	77573
