## Supplementary material for "Mechanism of human PINK1 activation at the TOM complex in a reconstituted system": Table S3

### Sheet: Alphafold Predicted Interaction
Supplementary Table 3
Alphafold predicted PINK1-TOM70 interactions: Model1
Hydrogen Bond;Electrostatic
Interaction	Type
PINK1:ARG83 - TOM70:ASP488	Salt Bridge;Attractive Charge
PINK1:ARG88 - TOM70:ASP545	Salt Bridge;Attractive Charge
PINK1:ARG88 - TOM70:GLU549	Salt Bridge;Attractive Charge
PINK1:ARG88 - TOM70:GLU549	Salt Bridge;Attractive Charge
Electrostatic
Interaction	Type
PINK1:ARG83 - TOM70:ASP488	Attractive Charge
PINK1:ARG88 - TOM70:GLU549	Attractive Charge
PINK1:ARG98 - TOM70:ASP229	Attractive Charge
Hydrogen Bond
Interaction	Type
PINK1:GLN82 - TOM70:TYR499	Conventional Hydrogen Bond
PINK1:GLN82 - TOM70:THR487	Conventional Hydrogen Bond
PINK1:ARG83 - TOM70:ASP488	Conventional Hydrogen Bond
PINK1:TRP90 - TOM70:GLU477	Conventional Hydrogen Bond
TOM70:GLN379 - PINK1:GLY91	Conventional Hydrogen Bond
TOM70:GLN484 - PINK1:GLN82	Conventional Hydrogen Bond
TOM70:GLN522 - PINK1:GLN82	Conventional Hydrogen Bond
TOM70:GLN557 - PINK1:LEU102	Conventional Hydrogen Bond
TOM70:GLN594 - PINK1:ALA103	Conventional Hydrogen Bond
PINK1:ARG71 - TOM70:GLN525	Carbon Hydrogen Bond
PINK1:ALA79 - TOM70:GLN522	Carbon Hydrogen Bond
PINK1:GLY105 - TOM70:GLN557	Carbon Hydrogen Bond
Hydrophobic
Interaction	Type
PINK1:PHE85 - TOM70:PHE546	Pi-Pi T-shaped
TOM70:HIS515 - PINK1:PHE85	Pi-Pi T-shaped
PINK1:VAL74 - TOM70:LEU521	Alkyl
PINK1:VAL74 - TOM70:LEU608	Alkyl
PINK1:ALA78 - TOM70:LEU518	Alkyl
PINK1:ALA78 - TOM70:LEU521	Alkyl
PINK1:LEU81 - TOM70:LEU518	Alkyl
PINK1:VAL87 - TOM70:LEU413	Alkyl
PINK1:CYS92 - TOM70:LEU410	Alkyl
PINK1:ALA93 - TOM70:LEU413	Alkyl
PINK1:ALA99 - TOM70:LEU587	Alkyl
PINK1:VAL100 - TOM70:MET225	Alkyl
PINK1:ALA103 - TOM70:LEU587	Alkyl
PINK1:ALA103 - TOM70:ALA590	Alkyl
TOM70:ALA228 - PINK1:VAL100	Alkyl
TOM70:PRO606 - PINK1:LEU106	Alkyl
PINK1:PHE70 - TOM70:LEU608	Pi-Alkyl
PINK1:TRP90 - TOM70:ILE412	Pi-Alkyl
TOM70:PHE443 - PINK1:VAL86	Pi-Alkyl
TOM70:HIS583 - PINK1:PRO95	Pi-Alkyl
TOM70:HIS583 - PINK1:ALA99	Pi-Alkyl
Alphafold predicted PINK1-TOM20 interactions: Model1
Hydrogen Bond;Electrostatic
Interaction	Type
PINK1:LYS135 - TOM20:GLU78	Salt Bridge;Attractive Charge
PINK1:LYS135 - TOM20:GLU79	Salt Bridge;Attractive Charge
PINK1:ARG543 - TOM20:GLU79	Salt Bridge;Attractive Charge
PINK1:ARG543 - TOM20:GLU79	Salt Bridge;Attractive Charge
PINK1:ARG543 - TOM20:GLU78	Salt Bridge;Attractive Charge
Electrostatic
Interaction	Type
TOM20:LYS68 - PINK1:GLU127	Attractive Charge
PINK1:ARG543 - TOM20:GLU79	Attractive Charge
Hydrogen Bond
Interaction	Type
PINK1:LYS135 - TOM20:GLN75	Conventional Hydrogen Bond
PINK1:GLN533 - TOM20:GLN102	Conventional Hydrogen Bond
PINK1:GLN533 - TOM20:GLN105	Conventional Hydrogen Bond
PINK1:ARG543 - TOM20:GLU78	Conventional Hydrogen Bond
TOM20:GLU64 - PINK1:GLU127	Carbon Hydrogen Bond
TOM20:GLU64 - PINK1:GLU127	Carbon Hydrogen Bond
PINK1:ALA124 - TOM20:GLN67	Carbon Hydrogen Bond
PINK1:LYS135 - TOM20:GLU79	Carbon Hydrogen Bond
Hydrophobic
Interaction	Type
PINK1:LEU532 - TOM20:PHE70	Pi-Sigma
TOM20:LEU71 - PINK1:ILE128	Alkyl
TOM20:LEU71 - PINK1:ILE131	Alkyl
TOM20:ILE74 - PINK1:LEU539	Alkyl
TOM20:LEU81 - PINK1:LEU544	Alkyl
TOM20:LEU93 - PINK1:LEU540	Alkyl
TOM20:LEU114 - PINK1:LEU540	Alkyl
TOM20:PRO115 - PINK1:LEU544	Alkyl
PINK1:ALA536 - TOM20:ILE74	Alkyl
PINK1:ALA536 - TOM20:LEU106	Alkyl
PINK1:ALA537 - TOM20:VAL109	Alkyl
TOM20:PHE70 - PINK1:ALA536	Pi-Alkyl
