## Supplementary material for "Mechanism of human PINK1 activation at the TOM complex in a reconstituted system": Table S4

### Sheet: hPINK1 constructs
Construct ID	N-terminal tag	N-terminal boundary	C-terminal boundary	MW (Da)	Comment
PINK1-c001	His6-Z-TEV	M1	L581	71871.2	--
PINK1-c002	His6-Z-TEV	R20	L581	69983.9	--
PINK1-c003	His6-Z-TEV	G26	L581	69297.1	--
PINK1-c004	His6-Z-TEV	Y29	L581	69012.7	--
PINK1-c005	His6-Z-TEV	G35	L581	68369	--
PINK1-c006	His6-Z-TEV	A38	L581	68143.8	--
PINK1-c007	His6-Z-TEV	V41	L581	67912.5	--
PINK1-c008	His6-Z-TEV	E44	L581	67600.1	--
PINK1-c009	His6-Z-TEV	G47	L581	67217.7	--
PINK1-c010	His6-Z-TEV	A50	L581	66903.3	--
PINK1-c011	His6-Z-TEV	G53	L581	66678.1	--
PINK1-c012	His6-Z-TEV	P56	L581	66420.9	--
PINK1-c013	His6-Z-TEV	V59	L581	66011.4	--
PINK1-c014	His6-Z-TEV	G62	L581	65742	--
PINK1-c015	His6-Z-TEV	N65	L581	65474.7	--
PINK1-c016	His6-Z-TEV	R68	L581	65091.2	--
PINK1-c017	His6-Z-TEV	R71	L581	64640.7	--
PINK1-c018	His6-Z-TEV	V74	L581	64269.3	--
PINK1-c019	His6-Z-TEV	L77	L581	64042	--
PINK1-c020	His6-Z-TEV	R80	L581	63786.7	--
PINK1-c021	His6-Z-TEV	R83	L581	63389.2	--
PINK1-c022	His6-Z-TEV	V86	L581	62957.7	--
PINK1-c023	His6-Z-TEV	A89	L581	62603.3	--
PINK1-c024	His6-Z-TEV	C92	L581	62288.9	--
PINK1-c025	His6-Z-TEV	P95	L581	62057.7	--
PINK1-c026	His6-Z-TEV	R98	L581	61800.4	--
PINK1-c027	His6-Z-TEV	F101	L581	61474	--
PINK1-c028	His6-Z-TEV	F104	L581	61142.6	--
PINK1-c029	His6-Z-TEV	G107	L581	60825.2	--
PINK1-c030	His6-Z-TEV	L110	L581	60597.9	--
PINK1-c031	His6-Z-TEV	F104	L511	53254	--
PINK1-c032	His6-Z-TEV	F104	G513	53497.3	--
PINK1-c033	His6-Z-TEV	F104	L524	54770.9	--
PINK1-c034	His6-Z-TEV	I111	L511	52596.2	--
PINK1-c035	His6-Z-TEV	I111	G513	52839.5	--
PINK1-c036	His6-Z-TEV	I111	L524	54113.1	--
PINK1-c037	His6-Z-TEV	I111	L581	60484.8	--
PINK1-c038	His6-Z-TEV	L143	L511	49071.2	--
PINK1-c039	His6-Z-TEV	L143	G513	49314.5	--
PINK1-c040	His6-Z-TEV	L143	L524	50588.1	--
PINK1-c041	His6-Z-TEV	L143	L581	56959.8	--
PINK1-c042	His6-Z-TEV	G150	L511	48188.2	--
PINK1-c043	His6-Z-TEV	G150	G513	48431.5	--
PINK1-c044	His6-Z-TEV	G150	L524	49705.1	--
PINK1-c045	His6-Z-TEV	G150	L581	56076.8	--
PINK1-c046	His6-Z-TEV	Y156	L511	47456.4	--
PINK1-c047	His6-Z-TEV	Y156	G513	47699.7	--
PINK1-c048	His6-Z-TEV	Y156	L524	48973.3	--
PINK1-c049	His6-Z-TEV	Y156	L581	55345	--
PINK1-c050	His6-Z-TEV	G91	A500	53151.8	--
PINK1-c051	His6-Z-TEV	G91	E546	58284	--
PINK1-c052	His6-Z-TEV	G91	E563	60267.4	--
PINK1-c053	His6-Z-TEV	G91	L581	62214.8	--
PINK1-c054	His6-Z-TEV	D144	A500	47652.5	--
PINK1-c055	His6-Z-TEV	D144	E546	52784.6	--
PINK1-c056	His6-Z-TEV	D144	E563	54768.1	--
PINK1-c057	His6-Z-TEV	D144	L581	56715.4	--
PINK1-c058	His6-Z-TEV	R152	A500	46678.4	--
PINK1-c059	His6-Z-TEV	R152	E546	51810.5	--
PINK1-c060	His6-Z-TEV	R152	E563	53794	--
PINK1-c061	His6-Z-TEV	R152	L581	55741.3	--
PINK1-c062	His6-Z-TEV	D144	L581	56846.6	--
PINK1-c063	His6-Z-TEV	M1	L581	68705.6	Δ173-215, SYAKDPLNN from PEAK1 instead
PINK1-c064	His6-Z-TEV	R71	L581	61475.1	Δ173-215, SYAKDPLNN from PEAK1 instead
PINK1-c065	His6-Z-TEV	F104	L581	57976.9	Δ173-215, SYAKDPLNN from PEAK1 instead
PINK1-c066	His6-Z-TEV	D144	L581	53681	Δ173-215, SYAKDPLNN from PEAK1 instead
PINK1-c067	His6-Z-TEV	M1	L581	69192.2	Δ173-215, KLKNVQSNKLAHQ from PhPINK1 instead
PINK1-c068	His6-Z-TEV	R71	L581	61961.7	Δ173-215, KLKNVQSNKLAHQ from PhPINK1 instead
PINK1-c069	His6-Z-TEV	F104	L581	58463.6	Δ173-215, KLKNVQSNKLAHQ from PhPINK1 instead
PINK1-c070	His6-Z-TEV	D144	L581	54167.7	Δ173-215, KLKNVQSNKLAHQ from PhPINK1 instead
